# Transcriptomic profiles of *Plasmodium falciparum* and *Plasmodium vivax*-infected individuals in Indonesia

**DOI:** 10.1101/2021.01.07.425684

**Authors:** Katalina Bobowik, Din Syafruddin, Chelzie Crenna Darusallam, Herawati Sudoyo, Christine Wells, Irene Gallego Romero

## Abstract

Malaria is one of the leading causes of illness and death globally. The vast majority of transcriptomic studies of the impact of malaria on human hosts have been conducted on populations of African ancestry suffering from *Plasmodium falciparum* infection, making it unclear whether biological responses observed in these studies can be generalised to other populations. Here, we perform differential expression analysis between healthy controls and malaria-infected patients within Indonesia, a country of over 260 million people which has substantial morbidity due to endemic malaria. We find that in samples infected with *P. falciparum* and *P. vivax*, there is an upregulation of genes involved in inflammation, the immediate early immune response, translation, and apoptosis. When comparing these findings to transcriptomic studies conducted in Africa (on *P. falciparum*) and South America (on *P. vivax*), we find that many pathways are shared. This is particularly apparent for receptor recognition and inflammation-related genes in *P. falciparum* and innate immune and chemokine-related genes in *P. vivax* infection. However, we also find that many genes are unique to the Indonesian population, particularly those involved in RNA processing, splicing, and cell surface receptor genes. This study provides a more comprehensive view of malaria infection outside of Africa and contributes to a better characterisation of malaria pathogenesis within humans across a range of genetic architectures.
