## Supplementary Table 3 for "Transcriptomic profiles of *Plasmodium falciparum* and *Plasmodium vivax*-infected individuals in Indonesia"

### Sheet: NatriFalciparumEstimate
Input Sample	Female	Male	Merozoite	Ring	Schizont	Trophozoite	P-value	Pearson Correlation	RMSE
MPI-025_firstBatch	0	0	0.84291	0.0944262	0	0.0626639	0	0.389149	0.929784
MPI-048_firstBatch	0.00279783	0.20908	0.615155	0	0	0.172967	0.78	-0.0042	1.10118
MPI-065_firstBatch	0	0	0.894758	0.105242	0	0	0.22	0.00188495	1.13068
MPI-242_firstBatch	0.203024	0.220228	0.0689437	0.105198	0	0.402605	0	0.40443	0.957315
MPI-318_firstBatch	0	0.203237	0.152088	0	0	0.644675	0.56	-0.0035	1.22665
MPI-333_firstBatch	0.33966	0.100381	0	0.457838	0.10212	0	0.02	0.0192648	1.2353
MPI-335_firstBatch	0.0621904	0.0314156	0.304918	0.601476	0	0	0	0.287036	1.02537
MPI-336_firstBatch	0.106607	0.250329	0.310453	0.221891	0.11072	0	0.95	-0.0058	1.13357
MPI-369_firstBatch	0	0.203237	0.152088	0	0	0.644675	0.56	-0.0035	1.22665
MPI-376_firstBatch	0.433512	0	0.117538	0.0147657	0.434185	0	0	0.45835	1.01792
MPI-379_firstBatch	0	0	0.894758	0.105242	0	0	0.22	0.00188495	1.13068
MPI-381_firstBatch	0.327368	0.376099	0	0.296533	0	0	0	0.19545	1.10206
MPI-383_firstBatch	0.170772	0.209625	0.17241	0.389076	0.0581173	0	0.91	-0.0049	1.16603
MTW-MDB-002_firstBatch	0.00547816	0	0.757391	0	0	0.237131	0.64	-0.0037	1.11732
MTW-MDB-009_firstBatch	0	0.203237	0.152088	0	0	0.644675	0.56	-0.0035	1.22665
MTW-MDB-015_firstBatch	0	0.203237	0.152088	0	0	0.644675	0.56	-0.0035	1.22665
MTW-MDB-016_firstBatch	0.0134223	0.637442	0	0.349136	0	0	0.56	-0.0035	1.21714
MTW-MDB-020_firstBatch	0	0	0.894758	0.105242	0	0	0.22	0.00188495	1.13068
MTW-MDB-024_firstBatch	0	0.203237	0.152088	0	0	0.644675	0.56	-0.0035	1.22665
MTW-MDB-025_firstBatch	0	0	0.894758	0.105242	0	0	0.22	0.00188495	1.13068
MTW-MDB-032_firstBatch	0	0.203237	0.152088	0	0	0.644675	0.56	-0.0035	1.22665
MTW-MDB-035_firstBatch	0.14906	0.313098	0	0.378382	0.15946	0	0.91	-0.005	1.19935
MTW-TLL-007_firstBatch	0	0.203237	0.152088	0	0	0.644675	0.56	-0.0035	1.22665
MTW-TLL-008_firstBatch	0	0.203237	0.152088	0	0	0.644675	0.56	-0.0035	1.22665
MTW-TLL-017_firstBatch	0	0.203237	0.152088	0	0	0.644675	0.56	-0.0035	1.22665
MTW-TLL-019_firstBatch	0	0.203237	0.152088	0	0	0.644675	0.56	-0.0035	1.22665
MTW-TLL-020_firstBatch	0	0	0.894758	0.105242	0	0	0.22	0.00188495	1.13068
MTW-TLL-022_firstBatch	0	0.203237	0.152088	0	0	0.644675	0.56	-0.0035	1.22665
MTW-TLL-023_firstBatch	0	0.203237	0.152088	0	0	0.644675	0.56	-0.0035	1.22665
MTW-TLL-024_firstBatch	0	0.203237	0.152088	0	0	0.644675	0.56	-0.0035	1.22665
MTW-TLL-025_firstBatch	0	0.203237	0.152088	0	0	0.644675	0.56	-0.0035	1.22665
MTW-TLL-026_firstBatch	0	0.203237	0.152088	0	0	0.644675	0.56	-0.0035	1.22665
MTW-TLL-029_firstBatch	0	0	0.894758	0.105242	0	0	0.22	0.00188495	1.13068
MTW-TLL-034_firstBatch	0	0.203237	0.152088	0	0	0.644675	0.56	-0.0035	1.22665
MTW-TLL-039_firstBatch	0	0	0.894758	0.105242	0	0	0.22	0.00188495	1.13068
MTW-TLL-043_firstBatch	0	0.203237	0.152088	0	0	0.644675	0.56	-0.0035	1.22665
SMB-ANK-004_firstBatch	0	0.203237	0.152088	0	0	0.644675	0.56	-0.0035	1.22665
SMB-ANK-005_firstBatch	0	0.203237	0.152088	0	0	0.644675	0.56	-0.0035	1.22665
SMB-ANK-006_firstBatch	0	0.203237	0.152088	0	0	0.644675	0.56	-0.0035	1.22665
SMB-ANK-009_firstBatch	0	0.203237	0.152088	0	0	0.644675	0.56	-0.0035	1.22665
SMB-ANK-015_firstBatch	0.044027	0	0.402265	0.364636	0.189071	0	0.25	0.0004	1.1587
SMB-ANK-019_firstBatch	0	0	1	0	0	0	0.45	-0.0027	1.1364
SMB-ANK-024_firstBatch	0	0.203237	0.152088	0	0	0.644675	0.56	-0.0035	1.22665
SMB-ANK-026_firstBatch	0.0134223	0.637442	0	0.349136	0	0	0.56	-0.0035	1.21714
SMB-ANK-027_firstBatch	0.350054	0.204917	0.445029	0	0	0	0.53	-0.0032	1.16936
SMB-ANK-028_firstBatch	0	0.203237	0.152088	0	0	0.644675	0.56	-0.0035	1.22665
SMB-ANK-029_firstBatch	0	0.0800408	0.219882	0	0	0.700077	0.64	-0.0037	1.23394
SMB-WNG-003_firstBatch	0	0.203237	0.152088	0	0	0.644675	0.56	-0.0035	1.22665
SMB-WNG-004_firstBatch	0.00279783	0.20908	0.615155	0	0	0.172967	0.78	-0.0042	1.10118
SMB-WNG-006_firstBatch	0	0.203237	0.152088	0	0	0.644675	0.56	-0.0035	1.22665
SMB-WNG-007_firstBatch	0.0982247	0.286823	0.180689	0.246698	0.187565	0	0.34	-0.0014	1.15831
SMB-WNG-017_firstBatch	0	0	0.894758	0.105242	0	0	0.22	0.00188495	1.13068
SMB-WNG-018_firstBatch	0	0.203237	0.152088	0	0	0.644675	0.56	-0.0035	1.22665
SMB-WNG-020_firstBatch	0.170772	0.209625	0.17241	0.389076	0.0581173	0	0.89	-0.0048	1.16596
SMB-WNG-021_firstBatch	0	0.203237	0.152088	0	0	0.644675	0.56	-0.0035	1.22665
SMB-WNG-022_firstBatch	0	0	0.894758	0.105242	0	0	0.22	0.00188495	1.13068
SMB-WNG-023_firstBatch	0	0.203237	0.152088	0	0	0.644675	0.56	-0.0035	1.22665
SMB-WNG-028_firstBatch	0.06244	0.218387	0.462818	0.0499467	0.206408	0	0.57	-0.0035	1.12733
MPI-334_secondBatch	0	0	0.689533	0.297737	0.0002	0.0125685	0	0.346318	0.959844
MPI-345_secondBatch	0	0	0.645523	0.302612	0	0.0518649	0	0.408818	0.922638
MPI-378_secondBatch	0	0.203237	0.152088	0	0	0.644675	0.56	-0.0035	1.22665
MTW-MDB-003_secondBatch	0	0.203237	0.152088	0	0	0.644675	0.56	-0.0035	1.22665
MTW-TLL-002_secondBatch	0	0.203237	0.152088	0	0	0.644675	0.56	-0.0035	1.22665
MTW-TLL-006_secondBatch	0	0.203237	0.152088	0	0	0.644675	0.56	-0.0035	1.22665
MTW-TLL-010_secondBatch	0	0.203237	0.152088	0	0	0.644675	0.56	-0.0035	1.22665
MTW-TLL-011_secondBatch	0.0518138	0.264039	0	0.409466	0	0.274681	0.56	-0.0035	1.20084
MTW-TLL-012_secondBatch	0	0.203237	0.152088	0	0	0.644675	0.56	-0.0035	1.22665
MTW-TLL-013_secondBatch	0	0.397039	0.188335	0	0	0.414626	0.95	-0.0057	1.17696
MTW-TLL-030_secondBatch	0	0.203237	0.152088	0	0	0.644675	0.56	-0.0035	1.22665
MTW-TLL-032_secondBatch	0	0.203237	0.152088	0	0	0.644675	0.56	-0.0035	1.22665
MTW-TLL-037_secondBatch	0	0.203237	0.152088	0	0	0.644675	0.56	-0.0035	1.22665
MTW-TLL-041_secondBatch	0.0134223	0.637442	0	0.349136	0	0	0.56	-0.0035	1.21714
MTW-TLL-042_secondBatch	0	0.284575	0.437562	0.277863	0	0	0.72	-0.004	1.12718
SMB-ANK-003_secondBatch	0	0.203237	0.152088	0	0	0.644675	0.56	-0.0035	1.22665
SMB-ANK-027_secondBatch	0	0.203237	0.152088	0	0	0.644675	0.56	-0.0035	1.22665
SMB-WNG-001_secondBatch	0	0.203237	0.152088	0	0	0.644675	0.56	-0.0035	1.22665
MPI-381_thirdBatch	0.02817	0.0128531	0.0662955	0	0.10784	0.784841	0	0.545963	0.903382
MTW-TLL013_thirdBatch	0	0.203237	0.152088	0	0	0.644675	0.56	-0.0035	1.22665
SMB-HPM018_thirdBatch	0.170772	0.209625	0.17241	0.389076	0.0581173	0	0.89	-0.0049	1.16599
SMB-PDT036_thirdBatch	0	0.203237	0.152088	0	0	0.644675	0.56	-0.0035	1.22665
SMB-PTB028_thirdBatch	0	0	0.648677	0.259579	0	0.0917436	0	0.405893	0.922268
SMB-RIN003_thirdBatch	0	0.203237	0.152088	0	0	0.644675	0.56	-0.0035	1.22665
SMB-RIN009_thirdBatch	0	0.203237	0.152088	0	0	0.644675	0.56	-0.0035	1.22665

### Sheet: NatriVivaxEstimate
Input Sample	Female	Male	Merozoite	Ring	Schizont	Trophozoite	P-value	Pearson Correlation	RMSE
MPI-025_firstBatch	0.158265	0.613469	0.117163	0	0.0157501	0.0953532	0.86	-0.0042	1.19223
MPI-048_firstBatch	0.212871	0.126249	0.214607	0.120815	0.29988	0.0255776	0.72	-0.0035	1.20983
MPI-051_firstBatch	0.212871	0.126249	0.214607	0.120815	0.29988	0.0255776	0.72	-0.0035	1.20983
MPI-061_firstBatch	0	0	0.377133	0.593385	0	0.0294818	0.01	0.531393	0.856607
MPI-065_firstBatch	0	0	0.877748	0	0	0.122252	0.8	-0.004	1.1205
MPI-242_firstBatch	0	0	0.485619	0	0.514381	0	0.25	-0.0014	1.23373
MPI-318_firstBatch	0	0	0.411533	0.0434053	0	0.545062	0.79	-0.0039	1.17453
MPI-333_firstBatch	0.212871	0.126249	0.214607	0.120815	0.29988	0.0255776	0.72	-0.0035	1.20983
MPI-335_firstBatch	0	0	0.877748	0	0	0.122252	0.74	-0.0037	1.1204
MPI-336_firstBatch	0.20916	0.531003	0	0.157164	0	0.102673	0.85	-0.0042	1.20688
MPI-369_firstBatch	0.212871	0.126249	0.214607	0.120815	0.29988	0.0255776	0.72	-0.0035	1.20983
MPI-376_firstBatch	0	0.230983	0.769017	0	0	0	0.02	0.0708785	1.07234
MPI-379_firstBatch	0	0	0.411533	0.0434053	0	0.545062	0.74	-0.0037	1.1744
MPI-381_firstBatch	0	0	0.877748	0	0	0.122252	0.83	-0.0041	1.12056
MPI-383_firstBatch	0	0	0.877748	0	0	0.122252	0.76	-0.0038	1.12043
MPI-389_firstBatch	0.212871	0.126249	0.214607	0.120815	0.29988	0.0255776	0.72	-0.0035	1.20983
MTW-MDB-001_firstBatch	0	0.145111	0.215534	0.483854	0.132049	0.023452	0.38	-0.0023	1.17745
MTW-MDB-002_firstBatch	0	0	0.877748	0	0	0.122252	0.74	-0.0037	1.12041
MTW-MDB-009_firstBatch	0	0	0.877748	0	0	0.122252	0.73	-0.0037	1.12038
MTW-MDB-011_firstBatch	0.212871	0.126249	0.214607	0.120815	0.29988	0.0255776	0.72	-0.0035	1.20983
MTW-MDB-014_firstBatch	0	0	0.877748	0	0	0.122252	0.74	-0.0037	1.12039
MTW-MDB-015_firstBatch	0	0	0.877748	0	0	0.122252	0.74	-0.0037	1.1204
MTW-MDB-016_firstBatch	0.212871	0.126249	0.214607	0.120815	0.29988	0.0255776	0.72	-0.0035	1.20983
MTW-MDB-019_firstBatch	0.212871	0.126249	0.214607	0.120815	0.29988	0.0255776	0.72	-0.0035	1.20983
MTW-MDB-020_firstBatch	0	0	0.877748	0	0	0.122252	0.77	-0.0039	1.12046
MTW-MDB-024_firstBatch	0.212871	0.126249	0.214607	0.120815	0.29988	0.0255776	0.72	-0.0035	1.20983
MTW-MDB-025_firstBatch	0.212871	0.126249	0.214607	0.120815	0.29988	0.0255776	0.72	-0.0035	1.20983
MTW-MDB-026_firstBatch	0.0614149	0.299643	0.3782	0.209507	0	0.051235	0.96	-0.005	1.11953
MTW-MDB-028_firstBatch	0	0	0.877748	0	0	0.122252	0.9	-0.0045	1.12073
MTW-MDB-032_firstBatch	0	0	0.877748	0	0	0.122252	0.75	-0.0038	1.12042
MTW-MDB-034_firstBatch	0.212871	0.126249	0.214607	0.120815	0.29988	0.0255776	0.72	-0.0035	1.20983
MTW-MDB-035_firstBatch	0	0.234145	0.488342	0.156792	0.102302	0.0184199	0.9	-0.0044	1.11542
MTW-TLL-007_firstBatch	0.212871	0.126249	0.214607	0.120815	0.29988	0.0255776	0.72	-0.0035	1.20983
MTW-TLL-008_firstBatch	0.212871	0.126249	0.214607	0.120815	0.29988	0.0255776	0.72	-0.0035	1.20983
MTW-TLL-016_firstBatch	0.0562643	0.301317	0.230689	0.131213	0.280516	0	0.23	-0.0008	1.16492
MTW-TLL-017_firstBatch	0.212871	0.126249	0.214607	0.120815	0.29988	0.0255776	0.72	-0.0035	1.20983
MTW-TLL-019_firstBatch	0	0	0.877748	0	0	0.122252	0.88	-0.0043	1.12065
MTW-TLL-020_firstBatch	0.212871	0.126249	0.214607	0.120815	0.29988	0.0255776	0.72	-0.0035	1.20983
MTW-TLL-022_firstBatch	0.212871	0.126249	0.214607	0.120815	0.29988	0.0255776	0.72	-0.0035	1.20983
MTW-TLL-023_firstBatch	0.212871	0.126249	0.214607	0.120815	0.29988	0.0255776	0.72	-0.0035	1.20983
MTW-TLL-024_firstBatch	0.212871	0.126249	0.214607	0.120815	0.29988	0.0255776	0.72	-0.0035	1.20983
MTW-TLL-025_firstBatch	0.0442326	0	0.450056	0.163583	0.342128	0	0.75	-0.0038	1.17602
MTW-TLL-026_firstBatch	0	0	0.877748	0	0	0.122252	0.83	-0.0041	1.12056
MTW-TLL-029_firstBatch	0.212871	0.126249	0.214607	0.120815	0.29988	0.0255776	0.72	-0.0035	1.20983
MTW-TLL-034_firstBatch	0.212871	0.126249	0.214607	0.120815	0.29988	0.0255776	0.72	-0.0035	1.20983
MTW-TLL-038_firstBatch	0.212871	0.126249	0.214607	0.120815	0.29988	0.0255776	0.72	-0.0035	1.20983
MTW-TLL-039_firstBatch	0	0	0.877748	0	0	0.122252	0.76	-0.0038	1.12043
MTW-TLL-043_firstBatch	0	0	0.877748	0	0	0.122252	0.88	-0.0043	1.12065
SMB-ANK-004_firstBatch	0	0	0.877748	0	0	0.122252	0.76	-0.0038	1.12044
SMB-ANK-005_firstBatch	0.212871	0.126249	0.214607	0.120815	0.29988	0.0255776	0.72	-0.0035	1.20983
SMB-ANK-006_firstBatch	0	0	0.877748	0	0	0.122252	0.75	-0.0038	1.12042
SMB-ANK-007_firstBatch	0.212871	0.126249	0.214607	0.120815	0.29988	0.0255776	0.72	-0.0035	1.20983
SMB-ANK-009_firstBatch	0.212871	0.126249	0.214607	0.120815	0.29988	0.0255776	0.72	-0.0035	1.20983
SMB-ANK-011_firstBatch	0	0.639084	0.00108345	0.271381	0.0751493	0.013303	0.02	0.10586	1.14919
SMB-ANK-013_firstBatch	0.212871	0.126249	0.214607	0.120815	0.29988	0.0255776	0.72	-0.0035	1.20983
SMB-ANK-015_firstBatch	0	0	0.411533	0.0434053	0	0.545062	0.84	-0.0041	1.1746
SMB-ANK-019_firstBatch	0	0	0.877748	0	0	0.122252	0.75	-0.0038	1.12042
SMB-ANK-024_firstBatch	0.330468	0.310198	0.142798	0.216536	0	0	0.58	-0.0031	1.19342
SMB-ANK-026_firstBatch	0.212871	0.126249	0.214607	0.120815	0.29988	0.0255776	0.72	-0.0035	1.20983
SMB-ANK-027_firstBatch	0.212871	0.126249	0.214607	0.120815	0.29988	0.0255776	0.72	-0.0035	1.20983
SMB-ANK-028_firstBatch	0.212871	0.126249	0.214607	0.120815	0.29988	0.0255776	0.72	-0.0035	1.20983
SMB-ANK-030_firstBatch	0	0	0.877748	0	0	0.122252	0.9	-0.0045	1.12073
SMB-WNG-002_firstBatch	0.173408	0.305209	0.227373	0.15723	0	0.136779	0.74	-0.0037	1.14559
SMB-WNG-003_firstBatch	0	0.350712	0.556917	0	0.0923711	0	0.98	-0.0062	1.11014
SMB-WNG-004_firstBatch	0.212871	0.126249	0.214607	0.120815	0.29988	0.0255776	0.72	-0.0035	1.20983
SMB-WNG-006_firstBatch	0.212871	0.126249	0.214607	0.120815	0.29988	0.0255776	0.72	-0.0035	1.20983
SMB-WNG-007_firstBatch	0.106202	0.290248	0.319339	0.0686729	0	0.215538	0.88	-0.0043	1.1296
SMB-WNG-009_firstBatch	0.212871	0.126249	0.214607	0.120815	0.29988	0.0255776	0.72	-0.0035	1.20983
SMB-WNG-012_firstBatch	0	0	0.877748	0	0	0.122252	0.8	-0.004	1.1205
SMB-WNG-014_firstBatch	0.212871	0.126249	0.214607	0.120815	0.29988	0.0255776	0.72	-0.0035	1.20983
SMB-WNG-017_firstBatch	0	0	0.877748	0	0	0.122252	0.76	-0.0038	1.12043
SMB-WNG-018_firstBatch	0.212871	0.126249	0.214607	0.120815	0.29988	0.0255776	0.72	-0.0035	1.20983
SMB-WNG-020_firstBatch	0	0	0.877748	0	0	0.122252	0.83	-0.0041	1.12056
SMB-WNG-021_firstBatch	0.212871	0.126249	0.214607	0.120815	0.29988	0.0255776	0.72	-0.0035	1.20983
SMB-WNG-022_firstBatch	0.212871	0.126249	0.214607	0.120815	0.29988	0.0255776	0.72	-0.0035	1.20983
SMB-WNG-023_firstBatch	0.0442326	0	0.450056	0.163583	0.342128	0	0.73	-0.0036	1.17592
SMB-WNG-028_firstBatch	0.155643	0.0415302	0.525399	0.0473409	0.125364	0.104723	0.25	-0.0012	1.13766
MPI-334_secondBatch	0.212871	0.126249	0.214607	0.120815	0.29988	0.0255776	0.72	-0.0035	1.20983
MPI-345_secondBatch	0	0.720222	0.253909	0	0	0.0258689	0.86	-0.0042	1.18055
MPI-378_secondBatch	0	0.0801328	0.47635	0.192302	0	0.251215	0.02	0.057961	1.09697
MTW-MDB-003_secondBatch	0.0562643	0.301317	0.230689	0.131213	0.280516	0	0.19	0	1.16452
MTW-TLL-002_secondBatch	0.212871	0.126249	0.214607	0.120815	0.29988	0.0255776	0.72	-0.0035	1.20983
MTW-TLL-006_secondBatch	0.212871	0.126249	0.214607	0.120815	0.29988	0.0255776	0.72	-0.0035	1.20983
MTW-TLL-010_secondBatch	0	0	0.877748	0	0	0.122252	0.8	-0.004	1.1205
MTW-TLL-012_secondBatch	0	0	0.877748	0	0	0.122252	0.76	-0.0038	1.12043
MTW-TLL-013_secondBatch	0	0	0.877748	0	0	0.122252	0.79	-0.0039	1.12047
MTW-TLL-021_secondBatch	0	0.350712	0.556917	0	0.0923711	0	0.98	-0.0052	1.10975
MTW-TLL-027_secondBatch	0	0.350712	0.556917	0	0.0923711	0	0.98	-0.0055	1.10987
MTW-TLL-030_secondBatch	0.212871	0.126249	0.214607	0.120815	0.29988	0.0255776	0.72	-0.0035	1.20983
MTW-TLL-032_secondBatch	0.212871	0.126249	0.214607	0.120815	0.29988	0.0255776	0.72	-0.0035	1.20983
MTW-TLL-035_secondBatch	0.192224	0.27955	0	0.481535	0.0466904	0	0.12	0.00207799	1.20112
MTW-TLL-037_secondBatch	0.287686	0	0.373843	0	0	0.33847	0.58	-0.0031	1.20012
MTW-TLL-040_secondBatch	0.212871	0.126249	0.214607	0.120815	0.29988	0.0255776	0.72	-0.0035	1.20983
MTW-TLL-041_secondBatch	0.212871	0.126249	0.214607	0.120815	0.29988	0.0255776	0.72	-0.0035	1.20983
MTW-TLL-042_secondBatch	0.0205157	0.548586	0.430899	0	0	0	0.28	-0.0015	1.12931
SMB-ANK-003_secondBatch	0.212871	0.126249	0.214607	0.120815	0.29988	0.0255776	0.72	-0.0035	1.20983
SMB-ANK-016_secondBatch	0.212871	0.126249	0.214607	0.120815	0.29988	0.0255776	0.72	-0.0035	1.20983
SMB-ANK-027_secondBatch	0.212871	0.126249	0.214607	0.120815	0.29988	0.0255776	0.72	-0.0035	1.20983
SMB-WNG-001_secondBatch	0	0	0.877748	0	0	0.122252	0.92	-0.0047	1.12084
MPI-381_thirdBatch	0.212871	0.126249	0.214607	0.120815	0.29988	0.0255776	0.72	-0.0035	1.20983
SMB-BKB008_thirdBatch	0.192224	0.27955	0	0.481535	0.0466904	0	0.12	0.00207799	1.20112
SMB-HPM016_thirdBatch	0.212871	0.126249	0.214607	0.120815	0.29988	0.0255776	0.72	-0.0035	1.20983
SMB-HPM021_thirdBatch	0.0351197	0.0295814	0	0.692297	0.116102	0.1269	0.01	0.481843	0.917993
SMB-PDT001_thirdBatch	0.287686	0	0.373843	0	0	0.33847	0.58	-0.0031	1.20012
SMB-PDT007_thirdBatch	0.212871	0.126249	0.214607	0.120815	0.29988	0.0255776	0.72	-0.0035	1.20983
SMB-PTB028_thirdBatch	0.210142	0.0103512	0.488338	0.0636409	0.227528	0	0.02	0.14441	1.09062

### Sheet: YamagishiFalciparumEstimate
Input Sample	Female	Male	Merozoite	Ring	Schizont	Trophozoite	P-value	Pearson Correlation	RMSE
DRR006375_Sick	0	0	0.556892	0.416088	0	0.0270199	0	0.508584	0.864236
DRR006376_Sick	0	0	0.630439	0.33494	0.0153547	0.0192658	0	0.410055	0.923694
DRR006377_Sick	0.163892	0.0391568	0.490326	0.26847	0.0381554	0	0.08	0.0235024	1.12238
DRR006379_Sick	0	0	0.45349	0.35784	0.0207169	0.167953	0	0.472037	0.88641
DRR006381_Sick	0.0210404	0	0.135211	0.132393	0.253654	0.457702	0	0.244351	1.11051
DRR006385_Sick	0	0	0.335816	0.55439	0.0140167	0.0957778	0	0.487828	0.886494
DRR006387_Sick	0	0	0.356424	0.603865	0.0124239	0.0272863	0	0.521242	0.865196
DRR006388_Sick	0	0	0.570103	0.349385	0.0056535	0.074858	0	0.575442	0.818306
DRR006389_Sick	0	0	0.555383	0.388055	0.00559567	0.0509661	0	0.567766	0.823353
DRR006390_Sick	0.0131783	0	0.579474	0.172002	0.0138036	0.221543	0	0.60099	0.80424
DRR006392_Sick	0	0.630225	0	0	0.369775	0	0.53	-0.0015	1.26174
DRR006393_Sick	0.00363277	0	0.3178	0.678567	0	0	0.02	0.0515846	1.19211
DRR006395_Sick	0	0	0.737502	0.0469331	0.023131	0.192434	0	0.46537	0.886224
DRR006396_Sick	0	0	0.249762	0.692001	0.0238306	0.0344064	0	0.520617	0.87485
DRR006397_Sick	0	0	0.242636	0.694181	0.0230419	0.0401413	0	0.506388	0.886729
DRR006398_Sick	0	0	0.23219	0.715422	0.0194619	0.0329261	0	0.505547	0.89013
DRR006399_Sick	0	0	0.389788	0.484964	0.0174166	0.107831	0	0.465092	0.897074
DRR006400_Sick	0	0	0.43164	0.482213	0.0147203	0.0714269	0	0.456986	0.901953
DRR006401_Sick	0.00825783	0	0.431742	0.30699	0.0248501	0.228159	0	0.474774	0.884093
DRR006403_Sick	0	0	0.255626	0.257919	0.0688848	0.41757	0	0.585417	0.812682
DRR006404_Sick	0	0	0.517787	0.305832	0.0165096	0.159871	0	0.426298	0.912246
DRR006405_Sick	0	0	0.626775	0.345961	0.00488679	0.0223773	0	0.373282	0.946229
DRR006407_Sick	0	0	0	0.391668	0.545693	0.0626389	0	0.492313	0.943761
DRR006414_Sick	0	0	0.5804	0.256808	0.0222749	0.140517	0	0.549184	0.8362
DRR006415_Sick	0	0	0.694788	0.243384	0	0.0618282	0	0.518699	0.855414
DRR006417_Sick	0	0	0.908538	0.0413793	0	0.0500826	0	0.499293	0.867557
DRR006418_Sick	0	0	0.807065	0.113444	0	0.0794911	0	0.460529	0.889537
DRR006419_Sick	0	0	0.891415	0.0312945	0	0.0772901	0	0.434831	0.904336
DRR006420_Sick	0	0	0.91828	0.012813	0	0.0689067	0	0.461366	0.88959
DRR006421_Sick	0	0	0.80053	0.135692	0	0.0637778	0	0.527922	0.850139
DRR006424_Sick	0	0	0.356514	0.276313	0	0.367173	0	0.536147	0.845523
DRR006426_Sick	0	0	0.846811	0	0.153189	0	0.03	0.0405489	1.11126
DRR006430_Sick	0	0	0.84263	0.0463733	0	0.110996	0	0.438055	0.901852
DRR006431_Sick	0	0	0.849775	0	0.0376222	0.112602	0	0.164846	1.04288
DRR006432_Sick	0	0	0.92441	0.0669943	0	0.00859566	0	0.5821	0.816166
DRR006433_Sick	0	0	0.877423	0.063584	0	0.0589931	0	0.588909	0.812936
DRR006437_Sick	0	0	0.80929	0.15213	0	0.0385804	0	0.458766	0.891237
DRR006438_Sick	0	0	0.848964	0.0829868	0	0.0680496	0	0.595088	0.809198
DRR006442_Sick	0.378421	0.00149737	0.216067	0	0	0.404015	0	0.158125	1.17084
DRR006447_Sick	0	0	0.433809	0.506467	0.00484547	0.054879	0	0.498888	0.874674
DRR006448_Sick	0	0	0.451026	0.510091	0.00912055	0.0297632	0	0.340593	0.980568
DRR006449_Sick	0	0	0.537159	0.418194	0	0.0446474	0	0.478953	0.883826
DRR006450_Sick	0	0	0.569613	0.385873	0	0.0445139	0	0.453365	0.898947
DRR006451_Sick	0	0	0.596265	0.2275	0.0194859	0.156749	0	0.203921	1.02918
DRR006452_Sick	0	0	0.403193	0.491692	0.00733938	0.0977759	0	0.513701	0.863529
DRR006453_Sick	0	0	0.69352	0.233316	0	0.0731632	0	0.41866	0.914563
DRR006454_Sick	0	0	0.619735	0.315542	0	0.0646826	0	0.426766	0.912257
DRR006456_Sick	0	0	0.876971	0.0564577	0	0.0665711	0	0.424555	0.910186
DRR006457_Sick	0	0	0.771639	0	0.0338177	0.194543	0	0.557695	0.83286
DRR006458_Sick	0	0	0.8646	0.0405699	0	0.0948304	0	0.455241	0.892495
DRR006459_Sick	0	0	0.796009	0.120017	0	0.0839735	0	0.547041	0.838772
DRR006462_Sick	0	0	0.867564	0.100388	0	0.0320481	0	0.334997	0.960582
DRR006464_Sick	0.00184242	0	0.865537	0.00585198	0	0.126768	0	0.523847	0.853087
DRR006465_Sick	0	0	0.779086	0.149853	0	0.0710613	0	0.491542	0.871693
DRR006466_Sick	0	0	0.903644	0.0248317	0	0.0715244	0	0.602918	0.804364
DRR006471_Sick	0	0	0.914316	0.0714647	0	0.0142193	0	0.535593	0.845596
DRR006472_Sick	0	0.00274395	0.939801	0	0	0.0574551	0	0.425933	0.91007
DRR006475_Sick	0	0	0.840307	0.134365	0	0.0253278	0	0.616427	0.79405
DRR006478_Sick	0	0.273481	0.231857	0.494662	0	0	0.22	0.00981748	1.16821
DRR006479_Sick	0	0	0.844971	0.129048	0	0.0259813	0	0.600853	0.804257
DRR006480_Sick	0	0	0.829676	0.0867605	0	0.0835637	0	0.526059	0.85148
DRR006481_Sick	0	0	0.810696	0.113693	0	0.0756107	0	0.627015	0.788861
DRR006482_Sick	0	0	0.693359	0.154584	0.011235	0.140823	0	0.454043	0.892842
DRR006483_Sick	0	0	0.932297	0.038377	0.00190396	0.0274218	0	0.571412	0.823361
DRR006484_Sick	0	0	0.86468	0.0401396	0.0162641	0.0789165	0	0.579412	0.819367
DRR006485_Sick	0.133951	0	0.180913	0.671112	0.0140242	0	0.02	0.0472478	1.19375
DRR006489_Sick	0	0	0.748321	0.128683	0	0.122996	0	0.540557	0.842749
DRR006490_Sick	0	0	0.803166	0.119627	0	0.0772068	0	0.503874	0.864472
DRR006491_Sick	0	0	0.772219	0.132435	0	0.0953456	0	0.513484	0.858744
DRR006492_Sick	0	0	0.815093	0.0105689	0	0.174338	0	0.30319	0.972439
DRR006493_Sick	0	0	0.91576	0.0153754	0	0.068865	0	0.482938	0.877105
DRR006494_Sick	0	0	0.920886	0.0280498	0	0.0510638	0	0.150899	1.05416
DRR006495_Sick	0	0	0	0.61381	0	0.38619	0.08	0.022365	1.24359
DRR017598_Controls	0	0	0.307387	0.460626	0.141778	0.0902089	0.23	0.00874532	1.17483
DRR017599_Controls	0.219026	0.26839	0.512584	0	0	0	0.1	0.0181345	1.11205
DRR017600_Controls	0	0.335689	0.461568	0.16538	0	0.037363	0.12	0.0146904	1.1069
DRR017601_Controls	0.133961	0.196158	0.172639	0.197472	0.299769	0	0.33	0.00403298	1.18545
DRR017602_Controls	0	0	0.191147	0.0541209	0	0.754732	0.36	0.00305505	1.25505
DRR017603_Controls	0.102352	0.336094	0.082181	0.329364	0.150009	0	0.4	0.0004	1.17332
DRR017604_Controls	0.0995966	0.137446	0.685423	0.0642246	0.0133103	0	0.09	0.0203745	1.09494
DRR017605_Controls	0.25051	0.0429218	0.472314	0.234255	0	0	0.12	0.0149759	1.13826
DRR017606_Controls	0.0914443	0.18853	0.52445	0.0606424	0	0.134934	0.09	0.0188437	1.09559
DRR017607_Controls	0.143738	0.338432	0	0.391212	0	0.126618	0.58	-0.0024	1.19231
DRR017608_Controls	0.0150256	0.188516	0.665757	0	0	0.130701	0.07	0.0259988	1.08684
DRR017609_Controls	0.059479	0.107806	0.230822	0	0.230937	0.370956	0.28	0.00498232	1.22292
DRR017610_Controls	0.136802	0.249571	0.257689	0.141827	0.214112	0	0.26	0.00692079	1.15116
DRR017611_Controls	0.0137296	0.0992918	0.235349	0.090304	0.174963	0.386363	0.32	0.00434985	1.19918
DRR017612_Controls	0.110864	0.268696	0.38645	0.0356049	0	0.198385	0.2	0.0113482	1.11395
DRR017613_Controls	0.258222	0.0342407	0	0.497802	0.209735	0	0.37	0.00291795	1.24678
DRR017614_Controls	0	0	0.822306	0.153546	0.0241478	0	0.07	0.0267604	1.11738
DRR017615_Controls	0.224048	0.495609	0.242633	0	0.0288171	0.00889283	0.28	0.00543713	1.16089
DRR017617_Controls	0.0884435	0.302777	0.0546932	0.16257	0.391516	0	0.39	0.0008	1.22716
DRR017619_Controls	0.0739115	0.222039	0.429469	0.0536386	0	0.220941	0.15	0.0138796	1.10727
DRR017621_Controls	0.214066	0.32664	0	0.297911	0.161383	0	0.43	-0.0003	1.20452
DRR017622_Controls	0.123984	0.476358	0	0	0.298034	0.101624	0.53	-0.0018	1.25176

### Sheet: YamagishiVivaxEstimate
Input Sample	Female	Male	Merozoite	Ring	Schizont	Trophozoite	P-value	Pearson Correlation	RMSE
DRR006375_Sick	0.0569928	0.357009	0.203869	0	0	0.382128	0	0.148664	1.08666
DRR006376_Sick	0.370653	0	0.0924002	0.536947	0	0	0	0.0499114	1.22187
DRR006377_Sick	0	0	0.318365	0.255444	0	0.426191	0	0.122131	1.10395
DRR006379_Sick	0.123182	0.445702	0.366318	0	0	0.0647983	0	0.0639918	1.09538
DRR006381_Sick	0.143691	0.06795	0.261806	0.13563	0	0.390923	0	0.182807	1.07143
DRR006385_Sick	0.0652301	0	0.480412	0.0583142	0	0.396044	0	0.168241	1.0582
DRR006387_Sick	0.307681	0.250006	0.442313	0	0	0	0.02	0.0323529	1.13492
DRR006388_Sick	0.113352	0.497955	0	0	0	0.388693	0	0.105204	1.1636
DRR006389_Sick	0.0962375	0.189286	0.42071	0	0.293767	0	0	0.0743603	1.11775
DRR006390_Sick	0.0456824	0	0	0.849091	0.042971	0.062256	0	0.0970164	1.22571
DRR006392_Sick	0	0	0.579288	0	0	0.420712	0	0.214108	1.03027
DRR006393_Sick	0.639827	0.040572	0	0.14902	0.0411536	0.129427	0	0.131475	1.31734
DRR006395_Sick	0.214395	0.390499	0.395106	0	0	0	0.02	0.0330696	1.11643
DRR006396_Sick	0.180779	0.0571244	0.427113	0.0779779	0.257006	0	0	0.0773603	1.12616
DRR006397_Sick	0.065358	0.298841	0.306705	0	0.329096	0	0	0.0913956	1.1243
DRR006398_Sick	0.109391	0.270513	0.121401	0.498695	0	0	0.01	0.0381114	1.159
DRR006399_Sick	0.0759347	0	0.777051	0	0	0.147015	0	0.102329	1.06763
DRR006400_Sick	0	0.106935	0.659068	0	0	0.233997	0	0.141306	1.0438
DRR006401_Sick	0.139835	0	0.059356	0.285858	0.31858	0.196371	0.01	0.0418991	1.23659
DRR006403_Sick	0	0.459977	0.167215	0.0635221	0	0.309285	0	0.129245	1.09762
DRR006404_Sick	0.191855	0.340954	0.18725	0.137397	0	0.142544	0	0.0701735	1.11901
DRR006405_Sick	0.301956	0.182557	0.202221	0	0.19941	0.113856	0	0.0978243	1.17102
DRR006407_Sick	0	0	0.132781	0.867219	0	0	0	0.388537	1.01436
DRR006414_Sick	0.23512	0	0.119756	0.497605	0.147519	0	0.01	0.0396158	1.19515
DRR006415_Sick	0	0	0.669241	0	0	0.330759	0	0.0518243	1.09912
DRR006417_Sick	0	0.330639	0.37765	0	0.243128	0.0485823	0	0.0847467	1.10309
DRR006418_Sick	0	0	0.600809	0	0.0001	0.399118	0	0.111457	1.07946
DRR006419_Sick	0.232737	0.144062	0	0	0	0.623201	0	0.161878	1.19143
DRR006420_Sick	0.143939	0.15759	0	0.399372	0	0.299098	0	0.119634	1.13947
DRR006421_Sick	0.205799	0.104437	0.573916	0	0.115848	0	0.01	0.0429039	1.11228
DRR006424_Sick	0.0740633	0.146601	0.363235	0.0920485	0	0.324053	0	0.178296	1.04596
DRR006426_Sick	0.305536	0.161701	0.511098	0.0002	0	0.0214927	0	0.328419	0.973646
DRR006430_Sick	0	0.0532821	0.399655	0	0	0.547063	0	0.131021	1.09984
DRR006431_Sick	0.0819183	0.356281	0	0.496938	0.0648619	0	0.01	0.0353666	1.17976
DRR006432_Sick	0.00873844	0.400914	0.223849	0	0.329265	0.0372328	0.01	0.0366011	1.16952
DRR006433_Sick	0	0.17756	0.64933	0.0878924	0	0.0852173	0.02	0.0320308	1.08836
DRR006437_Sick	0	0.171605	0.638758	0	0.0194361	0.1702	0.08	0.0169229	1.09449
DRR006438_Sick	0	0	0	0.897323	0.0868491	0.0158282	0.06	0.0218788	1.29243
DRR006442_Sick	0	0.137549	0.444667	0.0390167	0	0.378767	0	0.0518675	1.10541
DRR006447_Sick	0	0	0.516877	0	0	0.483123	0	0.147953	1.07551
DRR006448_Sick	0.0561523	0.228084	0.505989	0.14916	0	0.0606144	0	0.0605892	1.07885
DRR006449_Sick	0.0492497	0	0.298234	0.154273	0	0.498243	0	0.137576	1.10454
DRR006450_Sick	0	0	0.0518297	0.219027	0.10358	0.625564	0	0.174831	1.16455
DRR006451_Sick	0	0.360659	0	0.41029	0.0498764	0.179174	0	0.0852662	1.15127
DRR006452_Sick	0.152241	0.142446	0.561393	0.0898492	0.0540707	0	0	0.0560129	1.0875
DRR006453_Sick	0	0.221615	0.73309	0	0	0.0452949	0	0.051535	1.07781
DRR006454_Sick	0.131951	0.0710566	0.707812	0	0	0.0891809	0.01	0.0376254	1.09245
DRR006456_Sick	0.112713	0.278405	0.219739	0	0	0.389144	0.07	0.0194081	1.15808
DRR006457_Sick	0	0	0.379345	0.0291879	0	0.591467	0	0.129546	1.11454
DRR006458_Sick	0	0.620958	0.294873	0	0	0.0841689	0	0.0519286	1.1281
DRR006459_Sick	0.0831327	0.183439	0	0.554417	0.0213911	0.15762	0	0.0705697	1.17125
DRR006462_Sick	0.0109903	0.114368	0.874641	0	0	0	0.05	0.0244359	1.10121
DRR006464_Sick	0.0413007	0	0.339563	0.00393315	0	0.615203	0	0.0904516	1.14957
DRR006465_Sick	0.0362899	0.0410591	0.769869	0	0.0406492	0.112133	0.01	0.0429279	1.09182
DRR006466_Sick	0	0.0161719	0.523809	0	0	0.460019	0	0.126262	1.08185
DRR006471_Sick	0.159388	0.253437	0.413603	0	0	0.173572	0	0.058811	1.09534
DRR006472_Sick	0	0	0.401872	0	0	0.598128	0	0.0723251	1.1464
DRR006475_Sick	0.146857	0.256611	0	0.369863	0.0289421	0.197727	0	0.0584497	1.16367
DRR006478_Sick	0.00161863	0	0	0.998381	0	0	0	0.583629	0.870207
DRR006479_Sick	0	0	0	0.965107	0.0348931	0	0.01	0.0468846	1.29831
DRR006480_Sick	0	0.110344	0.255026	0.248411	0	0.386219	0	0.142434	1.0864
DRR006481_Sick	0	0	0.250778	0.364581	0	0.384641	0	0.142281	1.10342
DRR006482_Sick	0.397652	0.0769823	0	0.189572	0.143287	0.192507	0.15	0.00692024	1.29623
DRR006483_Sick	0.153278	0.288955	0.535993	0	0.0217729	0	0.01	0.035525	1.09274
DRR006484_Sick	0.0727486	0.174212	0.321057	0.159493	0.272489	0	0	0.0592711	1.12446
DRR006485_Sick	0.459831	0.268846	0.118567	0.152756	0	0	0	0.235073	1.10109
DRR006489_Sick	0	0	0.444652	0	0	0.555348	0	0.163314	1.08333
DRR006490_Sick	0.0179483	0	0.360153	0	0	0.621899	0	0.103945	1.13912
DRR006491_Sick	0.241598	0	0.419087	0	0	0.339315	0.01	0.0407627	1.15556
DRR006492_Sick	0.0385201	0.222551	0.572643	0	0.132418	0.033868	0	0.0596309	1.08305
DRR006493_Sick	0.119888	0.282354	0.350714	0.041365	0.205679	0	0.01	0.0355022	1.12401
DRR006494_Sick	0.0538823	0	0.0814374	0.854241	0.010439	0	0	0.0676699	1.23853
DRR006495_Sick	0.00271261	0	0.864035	0.0967352	0.00603742	0.0304801	0	0.226503	1.01691
DRR017598_Controls	0.145935	0.0012922	0.143541	0.307794	0.401439	0	0.01	0.041565	1.21665
DRR017599_Controls	0.0115609	0	0.988439	0	0	0	0.19	0.00412374	1.13091
DRR017600_Controls	0	0	0.620518	0	0	0.379482	0	0.122421	1.07131
DRR017601_Controls	0	0	0.268089	0.142815	0	0.589096	0	0.0660556	1.16369
DRR017602_Controls	0.00808307	0	0.705969	0	0	0.285947	0	0.0783882	1.08279
DRR017603_Controls	0.00761785	0.264268	0.471345	0.00855846	0.248211	0	0.01	0.0476318	1.10986
DRR017604_Controls	0	0	0.275053	0.461037	0.263911	0	0.01	0.0363467	1.17389
DRR017605_Controls	0.0100923	0.57324	0.111942	0	0	0.304726	0	0.0531282	1.16203
DRR017606_Controls	0.0106371	0.176855	0.376763	0	0	0.435745	0	0.114694	1.08755
DRR017607_Controls	0	0	0.30098	0.205399	0	0.493621	0	0.105094	1.12202
DRR017608_Controls	0	0.227797	0.2052	0	0	0.567003	0.01	0.0405076	1.17317
DRR017609_Controls	0.120874	0	0.480986	0.105266	0.292874	0	0.01	0.0402898	1.14547
DRR017610_Controls	0	0.436505	0.16121	0	0.402285	0	0	0.0652416	1.18091
DRR017611_Controls	0.0613232	0.0397994	0.574159	0.130517	0.0903253	0.103877	0.03	0.0297732	1.10645
DRR017612_Controls	0.129273	0	0.782566	0	0.0881604	0	0.06	0.0211468	1.1151
DRR017613_Controls	0.0270205	0.136015	0.713007	0	0	0.123957	0.01	0.0485069	1.0791
DRR017614_Controls	0.0666232	0.0265767	0.727902	0.136996	0.041903	0	0.09	0.0122699	1.11198
DRR017615_Controls	0.0864669	0.119634	0.514455	0	0	0.279445	0	0.0774016	1.08225
DRR017617_Controls	0.204293	0.456964	0.0644458	0	0	0.274297	0.06	0.0210889	1.19562
DRR017619_Controls	0	0	0.6867	0	0	0.3133	0.09	0.0136984	1.11481
DRR017621_Controls	0	0.616899	0.383101	0	0	0	0.04	0.0287127	1.13059
DRR017622_Controls	0.0530946	0	0.526567	0.196888	0.223451	0	0.07	0.0177449	1.13536
