## Supplementary Table 4 for "Transcriptomic profiles of *Plasmodium falciparum* and *Plasmodium vivax*-infected individuals in Indonesia"

### Sheet: NatriDiseaseStatus
SampleID	FractiontotalLibSize	totalGenes	diseaseStatus	species
MPI-025_firstBatch	1.99	3483	malaria	falciparum
MPI-048_firstBatch	0.03	9	control
MPI-051_firstBatch	0.05	14	control
MPI-061_firstBatch	0.41	4174	malaria	vivax
MPI-065_firstBatch	0.04	12	control
MPI-242_firstBatch	0.01	127	control
MPI-318_firstBatch	0.04	11	control
MPI-333_firstBatch	0.05	51	control
MPI-335_firstBatch	0.21	284	control
MPI-336_firstBatch	0.04	15	control
MPI-369_firstBatch	0.02	11	control
MPI-376_firstBatch	0.05	917	malaria	falciparum
MPI-379_firstBatch	0.02	11	control
MPI-381_firstBatch	0.02	97	control
MPI-383_firstBatch	0.04	10	control
MPI-389_firstBatch	0.11	10	control
MTW-MDB-001_firstBatch	0.05	15	control
MTW-MDB-002_firstBatch	0.03	11	control
MTW-MDB-009_firstBatch	0.02	11	control
MTW-MDB-011_firstBatch	0.02	9	control
MTW-MDB-014_firstBatch	0.04	10	control
MTW-MDB-015_firstBatch	0.02	12	control
MTW-MDB-016_firstBatch	0.06	10	control
MTW-MDB-019_firstBatch	0.03	8	control
MTW-MDB-020_firstBatch	0.08	12	control
MTW-MDB-024_firstBatch	0.09	10	control
MTW-MDB-025_firstBatch	0.02	8	control
MTW-MDB-026_firstBatch	0.01	8	control
MTW-MDB-028_firstBatch	0.1	10	control
MTW-MDB-032_firstBatch	0.02	8	control
MTW-MDB-034_firstBatch	0.24	9	control
MTW-MDB-035_firstBatch	0.05	13	control
MTW-TLL-007_firstBatch	0.02	8	control
MTW-TLL-008_firstBatch	0.02	9	control
MTW-TLL-016_firstBatch	0.02	9	control
MTW-TLL-017_firstBatch	0.05	11	control
MTW-TLL-019_firstBatch	0.05	11	control
MTW-TLL-020_firstBatch	0.03	9	control
MTW-TLL-022_firstBatch	0.02	7	control
MTW-TLL-023_firstBatch	0.02	11	control
MTW-TLL-024_firstBatch	0.04	10	control
MTW-TLL-025_firstBatch	0.05	9	control
MTW-TLL-026_firstBatch	0.05	10	control
MTW-TLL-029_firstBatch	0.03	9	control
MTW-TLL-034_firstBatch	0.13	10	control
MTW-TLL-038_firstBatch	0.03	9	control
MTW-TLL-039_firstBatch	0.01	10	control
MTW-TLL-043_firstBatch	0.03	9	control
SMB-ANK-004_firstBatch	0.03	12	control
SMB-ANK-005_firstBatch	0.05	9	control
SMB-ANK-006_firstBatch	0.03	10	control
SMB-ANK-007_firstBatch	0.02	9	control
SMB-ANK-009_firstBatch	0.01	9	control
SMB-ANK-011_firstBatch	0.05	157	control
SMB-ANK-013_firstBatch	0.1	11	control
SMB-ANK-015_firstBatch	0.01	16	control
SMB-ANK-019_firstBatch	0.08	12	control
SMB-ANK-024_firstBatch	0.02	9	control
SMB-ANK-026_firstBatch	0.02	12	control
SMB-ANK-027_firstBatch	0.05	12	control
SMB-ANK-028_firstBatch	0.06	7	control
SMB-ANK-029_firstBatch	0.01	8	control
SMB-ANK-030_firstBatch	0.02	9	control
SMB-WNG-002_firstBatch	0.02	9	control
SMB-WNG-003_firstBatch	0.03	9	control
SMB-WNG-004_firstBatch	0.06	11	control
SMB-WNG-006_firstBatch	0.03	10	control
SMB-WNG-007_firstBatch	0.02	13	control
SMB-WNG-009_firstBatch	0.04	8	control
SMB-WNG-012_firstBatch	0.02	11	control
SMB-WNG-014_firstBatch	0.03	10	control
SMB-WNG-017_firstBatch	0.03	13	control
SMB-WNG-018_firstBatch	0.14	10	control
SMB-WNG-020_firstBatch	0.05	13	control
SMB-WNG-021_firstBatch	0.04	12	control
SMB-WNG-022_firstBatch	0.03	9	control
SMB-WNG-023_firstBatch	0.19	11	control
SMB-WNG-028_firstBatch	0.01	13	control
MPI-334_secondBatch	0.04	807	malaria	falciparum
MPI-345_secondBatch	2.29	4055	malaria	falciparum
MPI-378_secondBatch	0	68	control
MTW-MDB-003_secondBatch	0	8	control
MTW-TLL-002_secondBatch	0	8	control
MTW-TLL-006_secondBatch	0	6	control
MTW-TLL-010_secondBatch	0	6	control
MTW-TLL-011_secondBatch	0	10	control
MTW-TLL-012_secondBatch	0	6	control
MTW-TLL-013_secondBatch	0	8	control
MTW-TLL-021_secondBatch	0	4	control
MTW-TLL-027_secondBatch	0	6	control
MTW-TLL-030_secondBatch	0	6	control
MTW-TLL-032_secondBatch	0	9	control
MTW-TLL-035_secondBatch	0	5	control
MTW-TLL-037_secondBatch	0	5	control
MTW-TLL-040_secondBatch	0	3	control
MTW-TLL-041_secondBatch	0	7	control
MTW-TLL-042_secondBatch	0	14	control
SMB-ANK-003_secondBatch	0	4	control
SMB-ANK-016_secondBatch	0	8	control
SMB-ANK-027_secondBatch	0	5	control
SMB-WNG-001_secondBatch	0	9	control
MPI-381_thirdBatch	0	115	control
MTW-TLL013_thirdBatch	0	4	control
SMB-ANK016_thirdBatch	0	2	control
SMB-ANK027_thirdBatch	0	5	control
SMB-BKB008_thirdBatch	0	4	control
SMB-HPM006_thirdBatch	0	2	control
SMB-HPM016_thirdBatch	0	9	control
SMB-HPM018_thirdBatch	0	6	control
SMB-HPM021_thirdBatch	0.02	918	control
SMB-HPM027_thirdBatch	0	1	control
SMB-PDT001_thirdBatch	0	4	control
SMB-PDT007_thirdBatch	0	2	control
SMB-PDT036_thirdBatch	0	4	control
SMB-PTB028_thirdBatch	4.33	4589	malaria	falciparum
SMB-RIN003_thirdBatch	0	3	control
SMB-RIN009_thirdBatch	0	5	control
SMB-RIN014_thirdBatch	0	1	control
SMB-RIN016_thirdBatch	0	5	control
SMB-RIN019_thirdBatch	0	2	control
SMB-WHB024_thirdBatch	0	3	control
SMB-WNG021_thirdBatch	0	3	control

### Sheet: YamagishiDiseaseStatus
SampleID	FractiontotalLibSize	totalGenes	diseaseStatus	species
DRR006375	5.46	7538	malaria	falciparum
DRR006376	2.72	6549	malaria	falciparum
DRR006377	0.31	282	control	falciparum
DRR006379	0.41	3067	malaria	falciparum
DRR006381	0.17	1427	malaria	falciparum
DRR006385	5.98	8668	malaria	falciparum
DRR006387	4.33	5929	malaria	falciparum
DRR006388	1.72	4844	malaria	falciparum
DRR006389	1.73	6114	malaria	falciparum
DRR006390	2.88	12537	malaria	falciparum
DRR006392	0.12	519	malaria	falciparum
DRR006393	0.59	7873	malaria	vivax
DRR006395	2.54	9259	malaria	falciparum
DRR006396	6.22	7296	malaria	falciparum
DRR006397	3.69	6437	malaria	falciparum
DRR006398	3.77	6384	malaria	falciparum
DRR006399	2.27	4708	malaria	falciparum
DRR006400	2.22	4473	malaria	falciparum
DRR006401	2.19	5214	malaria	falciparum
DRR006403	0.27	2129	malaria	falciparum
DRR006404	5.04	7197	malaria	falciparum
DRR006405	2.23	3927	malaria	falciparum
DRR006407	1.23	7166	malaria	vivax
DRR006414	14.04	10841	malaria	falciparum
DRR006415	17.24	11724	malaria	falciparum
DRR006417	41.3	10700	malaria	falciparum
DRR006418	8.66	8667	malaria	falciparum
DRR006419	12.85	10241	malaria	falciparum
DRR006420	8.15	10860	malaria	falciparum
DRR006421	5.58	8409	malaria	falciparum
DRR006424	6.89	11742	malaria	falciparum
DRR006426	3.26	13287	malaria	vivax
DRR006430	2.4	8677	malaria	falciparum
DRR006431	0.18	2348	malaria	falciparum
DRR006432	21.93	8549	malaria	falciparum
DRR006433	0.91	5386	malaria	falciparum
DRR006437	12.38	9003	malaria	falciparum
DRR006438	15.48	10962	malaria	falciparum
DRR006442	0.28	4995	malaria	falciparum
DRR006447	12.61	8921	malaria	falciparum
DRR006448	1.25	5775	malaria	falciparum
DRR006449	1.01	5166	malaria	falciparum
DRR006450	16.43	16393	malaria	falciparum
DRR006451	2.18	5697	malaria	falciparum
DRR006452	10.3	9655	malaria	falciparum
DRR006453	0.49	3803	malaria	falciparum
DRR006454	1.01	5243	malaria	falciparum
DRR006456	7.71	8901	malaria	falciparum
DRR006457	0.41	5240	malaria	falciparum
DRR006458	2.98	8426	malaria	falciparum
DRR006459	1.72	7258	malaria	falciparum
DRR006462	20.58	8837	malaria	falciparum
DRR006464	2.03	7770	malaria	falciparum
DRR006465	1.31	7119	malaria	falciparum
DRR006466	1.42	5664	malaria	falciparum
DRR006471	28.83	9911	malaria	falciparum
DRR006472	1.14	6778	malaria	falciparum
DRR006475	6.46	9687	malaria	falciparum
DRR006478	15.16	14732	malaria	vivax
DRR006479	21.06	12097	malaria	falciparum
DRR006480	8.23	10650	malaria	falciparum
DRR006481	5.5	9545	malaria	falciparum
DRR006482	5.31	9420	malaria	falciparum
DRR006483	19.78	9138	malaria	falciparum
DRR006484	2.73	8691	malaria	falciparum
DRR006485	2.08	11277	malaria	vivax
DRR006489	7.27	10453	malaria	falciparum
DRR006490	22.36	11368	malaria	falciparum
DRR006491	6.97	9607	malaria	falciparum
DRR006492	8	11094	malaria	falciparum
DRR006493	1.25	6192	malaria	falciparum
DRR006494	0.22	5122	malaria	vivax
DRR006495	2.46	10556	malaria	vivax
DRR017598	0.14	422	control
DRR017599	0.16	443	control
DRR017600	0.12	394	control
DRR017601	0.14	383	control
DRR017602	0.13	451	control
DRR017603	0.15	324	control
DRR017604	0.18	356	control
DRR017605	0.16	396	control
DRR017606	0.13	506	control
DRR017607	0.13	441	control
DRR017608	0.21	424	control
DRR017609	0.15	482	control
DRR017610	0.14	470	control
DRR017611	0.14	462	control
DRR017612	0.15	397	control
DRR017613	0.14	426	control
DRR017614	0.15	460	control
DRR017615	0.14	385	control
DRR017617	0.32	386	control
DRR017619	0.22	387	control
DRR017621	0.17	492	control
DRR017622	0.16	505	control
